# A DNA foundation model predicts osteoporosis risk genes without proximity bias

**DOI:** 10.64898/2026.03.09.707383

**Authors:** Cristian Regep, Chantriolnt-Andreas Kapourani, Emre Sofyali, Agnieszka Dobrowolska, Giannis Loukas, Andrew Anighoro, Eleonora Canale, Torsten Gross, Marco P. Licciardello, Revant Gupta, Sorina Maciuca, Tariq Desai, Alice Del Vecchio, Cameron Field, Karl Gemayel, Avelino Javer, Zicong Zhang, Rika Tsujikawa, Fumitaka Inoue, Edith. M. Hessel, Jake P. Taylor-King, John Whittaker, David Roblin, Rebecca E. McIntyre, Lindsay M. Edwards

**Affiliations:** Relation Therapeutics, London, UK; MRC Biostatistics Unit, University of Cambridge; Institute for the Advanced Study of Human Biology (WPI-ASHBi), Kyoto University, Kyoto, Japan; The Francis Crick Institute, London, UK

**Author notes:** joint senior authors (Rebecca E. McIntyre, Lindsay M. Edwards).

## Abstract

Targets supported by human genetic associations are more than twice as likely to progress from clinical development to approval. Genome-wide association studies are the largest source of genetic evidence for disease risk but linking non-coding variants to effector genes remains a significant barrier to identifying causal targets. Current gene-mapping approaches suffer from proximity bias, largely ignoring distal genes. Here we introduce Rosalind, a DNA foundation model fine-tuned on human genetic variation from GTEx, that directly predicts variant-gene regulatory relationships from sequence without relying on nearest-gene heuristics. We demonstrate Rosalind’s accuracy through extensive benchmarking, apply it to multiple complex traits to establish broad utility, and provide experimental validation in osteoporosis using a translational osteoblast assay. We demonstrate that genes distal to osteoporosis risk variants were significantly more likely to alter a bone formation phenotype than nearest genes. Together, these results highlight deep learning-based regulatory models as a general and scalable framework for translating novel genetic insights to drug discovery.
