## Supplementary Table for "A DNA foundation model predicts osteoporosis risk genes without proximity bias"

RSID	nearest_gene	rosalind_gene	effect_size_nearest	direction_nearest	nearest_gene_hit	effect_size_rosalind	direction_rosalind	rosalind_gene_hit	is_nearest_gene
rs2925049	COTL1	MEAK7	0.242	Up	True	0.219	Up	True	False
rs2303696	ISYNA1	SSBP4	-0.235	Down	True	-0.232	Down	True	False
rs1151490	PCNX3	MAP3K11	-0.214	Down	True	-0.166	Down	True	False
rs1151490	PCNX3	KCNK7	-0.214	Down	True	-0.123	Down	True	False
rs61733768	MATCAP1	NOL3	0.2	Up	True	0.207	Up	True	False
rs13336470	CES3	CES4A	0.194	Up	True	0.165	Up	True	False
rs57696383	SPG7	CPNE7	0.15	Up	True	0.126	Up	True	False
rs11880992	DOT1L	MOB3A	-0.132	Down	True	-0.008	Down	False	False
rs11880992	DOT1L	AP3D1	-0.132	Down	True	-0.396	Down	True	False
rs149053406	FBXW4	POLL	0.115	Up	True	0.155	Up	True	False
rs6931664	CCDC170	ARMT1	0.104	Up	True	0.034	Up	False	False
rs11677953	GPBAR1	PNKD	0.078	Up	False	0.039	Up	False	False
rs11677953	GPBAR1	CATIP	0.078	Up	False	-0.186	Down	True	False
rs17773169	AHNAK	CSKMT	0.059	Up	False	0.041	Up	False	False
rs17773169	AHNAK	GANAB	0.059	Up	False	-1.073	Down	True	False
rs17773169	AHNAK	B3GAT3	0.059	Up	False	0.033	Up	False	False
rs215226	B4GALNT3	KDM5A	0.056	Up	False	-0.112	Down	False	False
rs215226	B4GALNT3	CCDC77	0.056	Up	False	0.062	Up	False	False
rs704	VTN	POLDIP2	-0.052	Down	False	-0.323	Down	True	False
rs10147522	ZBTB25	HSPA2	-0.049	Down	False	0.131	Up	True	False
rs4942901	TRIM13	KCNRG	0.043	Up	False	0.124	Up	False	False
rs8121146	MMP9	PLTP	0.043	Up	False	0.144	Up	False	False
rs8121146	MMP9	ZSWIM1	0.043	Up	False	-0.004	Down	False	False
rs8121146	MMP9	NEURL2	0.043	Up	False	0.026	Up	False	False
rs78034425	IRS1	RHBDD1	0.042	Up	False	0.264	Up	True	False
rs111785286	PRKD3	QPCT	-0.042	Down	False	-0.056	Down	False	False
rs4964511	TMEM263	CRY1	0.04	Up	False	-0.089	Down	False	False
rs1042704	MMP14	SLC7A7	-0.038	Down	False	0.045	Up	False	False
rs1042704	MMP14	REM2	-0.038	Down	False	0.069	Up	False	False
rs1042704	MMP14	RBM23	-0.038	Down	False	0.049	Up	False	False
rs12300425	HOXC9	HOXC11	-0.036	Down	False	-0.067	Down	False	False
rs12300425	HOXC9	HOXC8	-0.036	Down	False	0.128	Up	True	False
rs12300425	HOXC9	HOXC10	-0.036	Down	False	-0.019	Down	False	False
rs12300425	HOXC9	HOXC5	-0.036	Down	False	-0.066	Down	False	False
rs914615	THBS3	HCN3	0.034	Up	False	0.11	Up	False	False
rs116918730	FAM111A	DTX4	-0.029	Down	False	0.033	Up	False	False
rs62261502	PRKAR2A	NCKIPSD	-0.027	Down	False	-0.221	Down	True	False
rs2504101	DAAM2	MOCS1	0.025	Up	False	0.126	Up	True	False
rs10405373	RFX2	ACSBG2	-0.021	Down	False	-0.088	Down	False	False
rs12326005	DCAKD	ACBD4	0.016	Up	False	0.078	Up	False	False
rs630539	NAGLU	MLX	0.014	Up	False	0.095	Up	False	False
rs630539	NAGLU	PSMC3IP	0.014	Up	False	-0.236	Down	True	False
rs12945403	RFNG	DUS1L	-0.013	Down	False	-0.203	Down	True	False
rs3790608	WNT2B	CAPZA1	-0.004	Down	False	0.107	Up	False	False
rs3790608	WNT2B	ST7L	-0.004	Down	False	0.054	Up	False	False
rs314675	PRKD2	PTGIR	0.003	Up	False	0.018	Up	False	False
